# Development and IND-enabling studies of a novel Cas9 genome-edited autologous CD34^+^ cell therapy to induce fetal hemoglobin for sickle cell disease

**DOI:** 10.1101/2024.04.30.591737

**Authors:** Varun Katta, Kiera O’Keefe, Yichao Li, Thiyagaraj Mayurathan, Cicera R. Lazzarotto, Rachael K. Wood, Rachel M. Levine, Alicia Powers, Kalin Mayberry, Garret Manquen, Yu Yao, Jingjing Zhang, Yoonjeong Jang, Nikitha Nimmagadda, Erin A. Dempsey, GaHyun Lee, Naoya Uchida, Yong Cheng, Frank Fazio, Tim Lockey, Mike Meagher, Akshay Sharma, John F. Tisdale, Sheng Zhou, Jonathan S. Yen, Mitchell J. Weiss, Shengdar Q. Tsai

## Abstract

Sickle cell disease (SCD) is a common severe blood disorder, caused by one major point mutation in the *HBB* gene. Current pharmacotherapies are only partially effective and potentially curative allogeneic hematopoietic stem cell transplantation (HSCT) is associated with immune toxicities. Genome editing of autologous patient hematopoietic stem cells (HSCs) to reactivate fetal hemoglobin (HbF) in erythroid progeny offers a potentially curative approach to treat SCD and circumvents some problems associated with allogeneic HSCT. Although the FDA has released guidelines for evaluating genome editing risks, it remains unclear how to best to assess the preclinical safety and efficacy of genome-edited cellular drug products to prepare for a clinical trial. Here we describe rigorous pre-clinical characterization and optimization of a therapeutic γ-globin gene promoter editing strategy that supported an investigational new drug (IND) application cleared by the FDA. We compared targets in the γ-globin promoter and *BCL11A* erythroid-specific enhancer, identified a lead candidate that potently induces HbF, and tested our approach in mobilized CD34^+^ HSPCs from normal donors and individuals with SCD. We observed efficient editing, induction of HbF to levels predicted to be therapeutic, and reduction of sickling in red blood cells derived from edited HSPCs. With single-cell western and RNA-seq analyses, we defined the heterogeneity and specificity of HbF induction and *HBG1/HBG2* transcription. With CHANGE-seq for sensitive and unbiased genome-wide off-target discovery followed by multiplexed targeted sequencing, we did not detect off-target activity in edited HSPCs. Our study provides a blueprint for translating new discoveries on *ex vivo* genome editing of HSCs towards clinical trials for treating SCD and other blood disorders.
