## Supplementary Table 8 for "Development and IND-enabling studies of a novel Cas9 genome-edited autologous CD34^+^ cell therapy to induce fetal hemoglobin for sickle cell disease"

### Sheet: 279_CHANGE-off_9_CasOFF_2_ON
Chromosome	Start	End	Strand	Genomic Coordinate	CHANGE-seq_read_count	Normal #1 CHANGE-seq Reads	Normal #2 CHANGE-seq Reads	Normal #3 CHANGE-seq Reads	Protospacer + PAM sequence	Mismatches	Gap/Bulge	Annotation	Nearest_gene_name	Nearest_gene_type	Nearest_gene_function
chr2	175675503	175675526	-	chr2:175675503-175675526	3958	660	918	2380	ACTGTCAGGGCTATTGGTCACAG	4	FALSE	Intergenic	LNPK	protein-coding	lunapark, ER junction formation factor
chr18	75809151	75809174	+	chr18:75809151-75809174	3666	528	766	2372	ACTGTCAGGGCTATTAGTCAAGG	4	FALSE	Intergenic	LINC01898	ncRNA	long intergenic non-protein coding RNA 1898
chr9	10363248	10363271	+	chr9:10363248-10363271	3662	476	926	2260	GAGGTCAAGGCTATTGGTCCAAG	5	FALSE	intron	PTPRD	protein-coding	protein tyrosine phosphatase receptor type D
chr6	22893141	22893164	+	chr6:22893141-22893164	3326	406	494	2426	ATGGTCAAGACTATTGGTCTGGC	5	FALSE	Intergenic	LOC105374972	ncRNA	uncharacterized LOC105374972
chr13	73791797	73791820	+	chr13:73791797-73791820	3166	348	602	2216	AATGTCATGGCTATTGGTCTGGA	5	FALSE	intron	LINC00392	ncRNA	long intergenic non-protein coding RNA 392
chr11	5254879	5254902	+	chr11:5254879-5254902	2822	352	658	1812	CTTGTCAAGGCTATTGGTCAAGG	0	FALSE	promoter	HBG2	protein-coding	hemoglobin subunit gamma 2
chrX	71444643	71444665	+	chrX:71444643-71444665	2778	432	324	2022	GAGGTCAAGGCTTTGGTCAAGG	4	TRUE	intron	TAF1	protein-coding	TATA-box binding protein associated factor 1
chr2	118163051	118163073	-	chr2:118163051-118163073	2772	274	496	2002	ATTGCCAAGACTATTGTCATGG	4	TRUE	Intergenic	THORLNC	ncRNA	testis associated oncogenic lncRNA
chr12	66623112	66623135	-	chr12:66623112-66623135	2352	308	632	1412	TTTGGCAAGGCTATTAGTCTGGT	5	FALSE	intron	GRIP1	protein-coding	glutamate receptor interacting protein 1
chr2	194337516	194337538	+	chr2:194337516-194337538	2176	342	482	1352	ATTGCCATGGCTATTGTCAAGG	4	TRUE	Intergenic	LINC01821	ncRNA	long intergenic non-protein coding RNA 1821
chr11	100125035	100125058	+	chr11:100125035-100125058	2176	352	424	1400	ATTGCCAATGCTATTGGTCTGGG	4	FALSE	intron	ARHGAP42	protein-coding	Rho GTPase activating protein 42
chr5	124578723	124578746	-	chr5:124578723-124578746	2004	260	396	1348	TAGGTCAAGGCTATAGGTCAAAG	5	FALSE	Intergenic	LINC01170	ncRNA	long intergenic non-protein coding RNA 1170
chr4	39217300	39217323	+	chr4:39217300-39217323	1694	200	388	1106	ATTATCAAGAATATTGGTCAGGA	5	FALSE	intron	WDR19	protein-coding	WD repeat domain 19
chr4	103065101	103065123	-	chr4:103065101-103065123	1478	154	312	1012	CATGTCAAGGCATTGGTCATGG	2	TRUE	intron	SLC9B2	protein-coding	solute carrier family 9 member B2
chrX	53377073	53377095	-	chrX:53377073-53377095	1236	162	202	872	GTTGTCAAGGCTATGCTCACGG	3	TRUE	3'	MIR6857	ncRNA	microRNA 6857
chr8	29654819	29654842	+	chr8:29654819-29654842	1194	176	276	742	ATTTTCAAGGCTATTGTCTAGGG	5	FALSE	Intergenic	LINC00589	ncRNA	long intergenic non-protein coding RNA 589
chr5	92216959	92216981	-	chr5:92216959-92216981	1094	160	322	612	CTTTTCAAGGCATTGGTCAAGG	2	TRUE	Intergenic	ARRDC3	protein-coding	arrestin domain containing 3
chr6	133655359	133655381	-	chr6:133655359-133655381	1082	122	286	674	TTTGACAAGGCATTGGTCAAGG	3	TRUE	intron	LINC01312	ncRNA	long intergenic non-protein coding RNA 1312
chr3	123452440	123452463	+	chr3:123452440-123452463	1058	138	228	692	GGTATCAAGGCTATTGATCAAGG	4	FALSE	Intergenic	ADCY5	protein-coding	adenylate cyclase 5
chr7	86933550	86933572	-	chr7:86933550-86933572	976	168	250	558	ATTGTCATGGCCATTGTCATGG	4	TRUE	intron	KIAA1324L	protein-coding	KIAA1324 like
chrX	5046215	5046238	-	chrX:5046215-5046238	906	164	166	576	GTTATCAAGGCTATTGGTTAAAG	4	FALSE	Intergenic	LOC101928201	ncRNA	uncharacterized LOC101928201
chr4	164689647	164689669	-	chr4:164689647-164689669	818	100	318	400	TTTTGCAAGGCTTTGGTCAAGG	4	TRUE	Intergenic	SMIM31	protein-coding	small integral membrane protein 31
chr1	178310882	178310904	+	chr1:178310882-178310904	664	42	206	416	TTTGTATAGGCTATTGTCATGG	4	TRUE	intron	RASAL2	protein-coding	RAS protein activator like 2
chr3	23554646	23554668	-	chr3:23554646-23554668	632	56	194	382	ATTGCCAAGGCTAATGTCAAGG	4	TRUE	intron	UBE2E1	protein-coding	ubiquitin conjugating enzyme E2 E1
chr4	40669022	40669045	+	chr4:40669022-40669045	592	116	170	306	GTTGTCAAGGCCTAAGGTCAAGG	5	FALSE	Intergenic	RBM47	protein-coding	RNA binding motif protein 47
chr16	52910358	52910380	-	chr16:52910358-52910380	570	112	128	330	GTTGTCAGGCTGTTGGTCAGGG	3	TRUE	Intergenic	LOC105371267	ncRNA	p53-regulated lncRNA 1
chr11	5249955	5249978	+	chr11:5249955-5249978	554	80		474	CTTGTCAAGGCTATTGGTCAAGG	0	FALSE	promoter	HBG1	protein-coding	hemoglobin subunit gamma 1
chrX	43432827	43432849	-	chrX:43432827-43432849	542	84	108	350	ATTGTCAAGACTAATGTCAAGG	4	TRUE	Intergenic	MAOA	protein-coding	monoamine oxidase A
chr15	33039672	33039694	-	chr15:33039672-33039694	538	96	64	378	CTTGCTAAGCCTATTGTCAGGG	4	TRUE	intron	FMN1	protein-coding	formin 1
chr4	161543347	161543370	+	chr4:161543347-161543370	534	56	106	372	CTGGTAAAGGCTATTGGTAAGGT	4	FALSE	intron	LOC101928052	ncRNA	uncharacterized LOC101928052
chr2	104233176	104233199	+	chr2:104233176-104233199	534	90	86	358	AATGCCAAGTCTATTGGTCAGTG	5	FALSE	Intergenic	LOC100287010	ncRNA	uncharacterized LOC100287010
chr2	170579644	170579666	+	chr2:170579644-170579666	504	86	154	264	GTTGTCAGGGCCATTGTCAGGG	4	TRUE	intron	LINC01124	ncRNA	long intergenic non-protein coding RNA 1124
chr5	13197244	13197266	-	chr5:13197244-13197266	462	80	120	262	TTTGGCAAGGCATTGGTCAAGG	3	TRUE	Intergenic	LINC02220	ncRNA	long intergenic non-protein coding RNA 2220
chr4	77363982	77364004	+	chr4:77363982-77364004	462	96	140	226	TTTTGCAAGGCTTTGGTCAAGG	4	TRUE	Intergenic	CXCL13	protein-coding	C-X-C motif chemokine ligand 13
chr3	152364032	152364055	+	chr3:152364032-152364055	436	26	50	360	CATAATAAGACTATTGGTCAGGT	6	FALSE	intron	TMEM14EP	pseudo	transmembrane protein 14E, pseudogene
chr17	75477575	75477598	+	chr17:75477575-75477598	434	38	108	288	GTTGTCAAGGCTGAAGGTCAAGG	4	FALSE	intron	TMEM94	protein-coding	transmembrane protein 94
chr10	71363336	71363359	+	chr10:71363336-71363359	418	32	98	288	CATGTCAAAGCCATTGGTTCAAG	6	FALSE	TTS	CDH23	protein-coding	cadherin related 23
chr4	14427516	14427539	-	chr4:14427516-14427539	398	48	98	252	ACAGTCAAGGCAATTGGTCTGGA	6	FALSE	Intergenic	LINC01085	ncRNA	long intergenic non-protein coding RNA 1085
chr2	64669501	64669524	+	chr2:64669501-64669524	396	62	114	220	TTAGTCAAGGTCATTAGTCAAGG	5	FALSE	Intergenic	SERTAD2	protein-coding	SERTA domain containing 2
chrX	155391050	155391072	+	chrX:155391050-155391072	370	86	58	226	TTTCTCAAGGCATTGGTCAAGG	3	TRUE	Intergenic	MIR1184-3	ncRNA	microRNA 1184-3
chr1	244915343	244915366	-	chr1:244915343-244915366	364	42	52	270	CTACTAAAGGCTATTGGTCAGGC	4	FALSE	Intergenic	HNRNPU	protein-coding	heterogeneous nuclear ribonucleoprotein U
chr1	158570154	158570176	-	chr1:158570154-158570176	362	12		350	TTTGTGAAGGCATTGGTCAGGG	3	TRUE	Intergenic	OR6P1	protein-coding	olfactory receptor family 6 subfamily P member 1
chr10	50742989	50743012	+	chr10:50742989-50743012	324	28	16	280	CTTGCTAAGGCTATTGCTACGGT	6	FALSE	non-coding-exon	ASAH2B	protein-coding	N-acylsphingosine amidohydrolase 2B
chr12	82253754	82253776	-	chr12:82253754-82253776	322	34	76	212	ATTGCCAAGGCTAATGTCAAGG	4	TRUE	Intergenic	CCDC59	protein-coding	coiled-coil domain containing 59
chrX	99352724	99352746	+	chrX:99352724-99352746	306	48	84	174	TTTGTCTAGTCTATTGTCAGGG	4	TRUE	Intergenic	XRCC6P5	pseudo	X-ray repair cross complementing 6 pseudogene 5
chr14	95690599	95690622	+	chr14:95690599-95690622	304	30	56	218	AGTGCCAAGGCTCTTGGTCTGGA	6	FALSE	intron	TCL1B	protein-coding	T cell leukemia/lymphoma 1B
chr2	101875243	101875265	+	chr2:101875243-101875265	292	24	68	200	CTTGACAAGGATATAGTCAGGG	4	TRUE	intron	LINC01127	ncRNA	long intergenic non-protein coding RNA 1127
chr2	124094386	124094409	+	chr2:124094386-124094409	278	18	44	216	TTTGTCAGGGCTATTGATATGGT	6	FALSE	intron	CNTNAP5	protein-coding	contactin associated protein like 5
chr8	132196720	132196742	+	chr8:132196720-132196742	266	18	122	126	CCTGTCAGGGCTATTATCATGG	4	TRUE	intron	HHLA1	protein-coding	HERV-H LTR-associating 1
chr16	56346625	56346648	-	chr16:56346625-56346648	244	38	52	154	AATGCCAAAGCTGTTGGTCAGGG	5	FALSE	3'	AMFR	protein-coding	autocrine motility factor receptor
chr20	64108840	64108863	+	chr20:64108840-64108863	234	10	42	182	TCTGTCAAGTCTATTGGTTAGGA	5	FALSE	Intergenic	NPBWR2	protein-coding	neuropeptides B and W receptor 2
chr7	85590474	85590497	-	chr7:85590474-85590497	224	36	62	126	CTTGTCAAGGCTATTGTGGGTAT	6	FALSE	Intergenic	LINC00972	ncRNA	long intergenic non-protein coding RNA 972
chr9	83440026	83440048	-	chr9:83440026-83440048	222	32	76	114	TTTGTAATGGCTATTGTCAGGG	4	TRUE	intron	FRMD3	protein-coding	FERM domain containing 3
chr4	72620127	72620150	+	chr4:72620127-72620150	218	38	64	116	ACTGTCCAGGATATTGGTCTGGG	5	FALSE	Intergenic	ADAMTS3	protein-coding	ADAM metallopeptidase with thrombospondin type 1 motif 3
chr5	144436405	144436428	+	chr5:144436405-144436428	212	32	54	126	TTTTGTAAGGCTATTGTTCATGG	5	FALSE	intron	KCTD16	protein-coding	potassium channel tetramerization domain containing 16
chr6	9148086	9148108	-	chr6:9148086-9148108	210	40	4	166	TTTTGCAAGGCATTGGTCAAGG	4	TRUE	Intergenic	HULC	ncRNA	hepatocellular carcinoma up-regulated long non-coding RNA
chrX	38695451	38695473	+	chrX:38695451-38695473	208	26	44	138	ATGGTCAAGCTATTGGTCGGGG	4	TRUE	Intergenic	MID1IP1	protein-coding	MID1 interacting protein 1
chr8	88771104	88771126	-	chr8:88771104-88771126	206	4	52	150	TTTTGCAAGGCATTGGTCAAGG	4	TRUE	Intergenic	MMP16	protein-coding	matrix metallopeptidase 16
chr3	103092021	103092044	-	chr3:103092021-103092044	204	16	34	154	ACTATCAAGGACATTGGTCTAGG	6	FALSE	Intergenic	MIR548AB	ncRNA	microRNA 548ab
chr14	62530111	62530134	+	chr14:62530111-62530134	202	26	54	122	TATGTCAAGGAAATTGCTCAGGG	5	FALSE	Intergenic	LINC00644	ncRNA	long intergenic non-protein coding RNA 644
chr7	107734144	107734166	-	chr7:107734144-107734166	194	6	60	128	TTTTGCAAGGCATTGGTCAAGG	4	TRUE	Intergenic	LOC101927974	ncRNA	uncharacterized LOC101927974
chr10	50199048	50199071	-	chr10:50199048-50199071	192	32	18	142	CTTGCTAAGGCTATTGCTACGGT	6	FALSE	exon	ASAH2	protein-coding	N-acylsphingosine amidohydrolase 2
chr18	69977119	69977141	+	chr18:69977119-69977141	188	54	48	86	TTTTGCAAGGCATTGGTCAAGG	4	TRUE	Intergenic	CD226	protein-coding	CD226 molecule
chr3	89269322	89269345	-	chr3:89269322-89269345	188	12	32	144	GATATCAATGCTATTGGTCTGGA	6	FALSE	intron	EPHA3	protein-coding	EPH receptor A3
chr7	95976977	95977000	-	chr7:95976977-95977000	184	30	40	114	AAAGTCAATGCCATTGGTCTGGG	6	FALSE	intron	DYNC1I1	protein-coding	dynein cytoplasmic 1 intermediate chain 1
chr9	98694333	98694356	-	chr9:98694333-98694356	182	8	56	118	CACTGCCAGGCTATTGATCAGGG	6	FALSE	intron	GABBR2	protein-coding	gamma-aminobutyric acid type B receptor subunit 2
chr12	82746005	82746028	+	chr12:82746005-82746028	180	4	46	130	ATTGTCAGGCCTATTGGTCCTGG	4	FALSE	intron	TMTC2	protein-coding	transmembrane O-mannosyltransferase targeting cadherins 2
chr11	39489544	39489567	-	chr11:39489544-39489567	180	26	34	120	TGTGGCAAGACTATTGGCCAGGT	6	FALSE	Intergenic	LRRC4C	protein-coding	leucine rich repeat containing 4C
chr13	74804535	74804557	-	chr13:74804535-74804557	178	14	56	108	TTTTGCAAGGCATTGGTCAAGG	4	TRUE	Intergenic	LINC00347	ncRNA	long intergenic non-protein coding RNA 347
chr5	108073670	108073692	+	chr5:108073670-108073692	176	8	42	126	CATGTTAAGGTTATTGTCATGG	4	TRUE	intron	FBXL17	protein-coding	F-box and leucine rich repeat protein 17
chr1	65928652	65928674	+	chr1:65928652-65928674	174	12	22	140	TTTTGCAAGGCATTGGTCAAGG	4	TRUE	intron	PDE4B	protein-coding	phosphodiesterase 4B
chr2	19057596	19057619	-	chr2:19057596-19057619	174	34	72	68	CTTGTCAATACCATTGGTAAAGG	4	FALSE	Intergenic	LINC01376	ncRNA	long intergenic non-protein coding RNA 1376
chr1	90857637	90857660	+	chr1:90857637-90857660	172	16	32	124	AAAGGCAAGGCTATTGATCTTGG	6	FALSE	Intergenic	LINC01763	ncRNA	long intergenic non-protein coding RNA 1763
chr5	37270193	37270215	+	chr5:37270193-37270215	172	14	44	114	TTTAGCAAGGCATTGGTCAAGG	4	TRUE	Intergenic	CPLANE1	protein-coding	ciliogenesis and planar polarity effector 1
chr3	98630543	98630565	+	chr3:98630543-98630565	172	26	24	122	TTTTGCAAGGCATTGGTCAAGG	4	TRUE	Intergenic	CPOX	protein-coding	coproporphyrinogen oxidase
chr5	133553191	133553214	-	chr5:133553191-133553214	170	14	32	124	CTGGTCCAGGCTATTAGTCTTGG	4	FALSE	intron	FSTL4	protein-coding	follistatin like 4
chr12	75014126	75014148	-	chr12:75014126-75014148	166	22	16	128	TTTTGCAAGGCATTGGTCAAGG	4	TRUE	Intergenic	KCNC2	protein-coding	potassium voltage-gated channel subfamily C member 2
chr12	64134462	64134484	+	chr12:64134462-64134484	164	6	6	152	TTTTGCAAGGCATTGGTCAAGG	4	TRUE	intron	C12orf66	protein-coding	chromosome 12 open reading frame 66
chr21	40193692	40193714	+	chr21:40193692-40193714	164	22	32	110	CATCTCAAGGCTATGGTCAGGA	3	TRUE	intron	MIR4760	ncRNA	microRNA 4760
chr7	11595654	11595676	-	chr7:11595654-11595676	156	16	32	108	TTTTGCAAGGCATTGGTCAAGG	4	TRUE	intron	THSD7A	protein-coding	thrombospondin type 1 domain containing 7A
chr8	140924549	140924571	+	chr8:140924549-140924571	156	24	8	124	CTTTTCAAGGCTATGGTCACAG	2	TRUE	intron	PTK2	protein-coding	protein tyrosine kinase 2
chr1	103268541	103268563	-	chr1:103268541-103268563	154	30	6	118	TTTTGCAAGGCATTGGTCAAGG	4	TRUE	Intergenic	COL11A1	protein-coding	collagen type XI alpha 1 chain
chr10	58135799	58135822	-	chr10:58135799-58135822	154	16	12	126	AACATCAAGGCTATTGGAAACGG	6	FALSE	Intergenic	IPMK	protein-coding	inositol polyphosphate multikinase
chr4	140023519	140023542	+	chr4:140023519-140023542	152	20	60	72	ATTGCAAAGGCTATTTGTCAGGG	4	FALSE	intron	LOC101927516	ncRNA	uncharacterized LOC101927516
chr8	83717816	83717838	-	chr8:83717816-83717838	150	22	28	100	TTTTGCAAGGCATTGGTCAAGG	4	TRUE	Intergenic	LINC01419	ncRNA	long intergenic non-protein coding RNA 1419
chr1	27567549	27567572	+	chr1:27567549-27567572	148	4	4	140	CCAGGCCAGGCTATTGGTGGGGG	6	FALSE	intron	AHDC1	protein-coding	AT-hook DNA binding motif containing 1
chr4	59910807	59910829	-	chr4:59910807-59910829	148	10	38	100	TTTTGCAAGGCATTGGTCAAGG	4	TRUE	Intergenic	LINC02429	ncRNA	long intergenic non-protein coding RNA 2429
chr10	61570537	61570559	+	chr10:61570537-61570559	144	16	22	106	TTTTGCAAGGCATTGGTCAAGG	4	TRUE	Intergenic	TMEM26-AS1	ncRNA	TMEM26 antisense RNA 1
chrX	66501020	66501042	-	chrX:66501020-66501042	142	10	12	120	ATAGTCAGGCTATTGGTCACAG	3	TRUE	Intergenic	EDA2R	protein-coding	ectodysplasin A2 receptor
chr8	59244458	59244481	-	chr8:59244458-59244481	140	26	6	108	CTTGGCAAGGCTAATGTCAAGGA	6	FALSE	Intergenic	LOC100505501	ncRNA	uncharacterized LOC100505501
chr9	78363409	78363431	+	chr9:78363409-78363431	138	32	52	54	GATGTCAAGGTATTGGCCAGGG	4	TRUE	Intergenic	PSAT1	protein-coding	phosphoserine aminotransferase 1
chr3	84467433	84467455	-	chr3:84467433-84467455	138	16	48	74	TTTTGCAAGGCATTGGTCAGGG	4	TRUE	Intergenic	LINC00971	ncRNA	long intergenic non-protein coding RNA 971
chr3	39514799	39514822	+	chr3:39514799-39514822	138	32	24	82	TTAGTATAGGCTATTGGTCAGGG	4	FALSE	non-coding-exon	MOBP	protein-coding	myelin associated oligodendrocyte basic protein
chr21	27318876	27318898	+	chr21:27318876-27318898	132	8	32	92	TTTTGCAAGGCATTGGTCAAGG	4	TRUE	Intergenic	ADAMTS5	protein-coding	ADAM metallopeptidase with thrombospondin type 1 motif 5
chr10	87851722	87851745	+	chr10:87851722-87851745	128	18	48	62	CTGGTCAAGACCATTGATCTGGG	5	FALSE	Intergenic	KLLN	protein-coding	killin, p53 regulated DNA replication inhibitor
chr6	51053527	51053549	-	chr6:51053527-51053549	124		4	120	TTTCACAAGGCATTGGTCAAGG	4	TRUE	Intergenic	TFAP2B	protein-coding	transcription factor AP-2 beta
chr1	37366848	37366870	-	chr1:37366848-37366870	122	26	18	78	TTTTGCAAGGCATTGGTCAAGG	4	TRUE	Intergenic	LINC01137	ncRNA	long intergenic non-protein coding RNA 1137
chr4	97381447	97381469	-	chr4:97381447-97381469	122	4	18	100	TTTTGCAAGGCATTGGTCAAGG	4	TRUE	intron	STPG2-AS1	ncRNA	STPG2 antisense RNA 1
chr17	6043844	6043866	-	chr17:6043844-6043866	120	38	46	36	CTTCACGAGGCTATTGTCAAGG	4	TRUE	Intergenic	WSCD1	protein-coding	WSC domain containing 1
chr17	9328675	9328698	+	chr17:9328675-9328698	118	20	50	48	ATTGTCAAGGCTAAAGTTCAGGG	4	FALSE	intron	LOC101928266	ncRNA	uncharacterized LOC101928266
chr17	27499652	27499675	+	chr17:27499652-27499675	118	6	10	102	CTTGGCAGAGCTATTGGCAAGGC	6	FALSE	intron	KSR1	protein-coding	kinase suppressor of ras 1
chr3	988534	988556	+	chr3:988534-988556	118	22	80	16	TTTTGCAAGGCATTGGTCAAGG	4	TRUE	Intergenic	CNTN6	protein-coding	contactin 6
chr14	57331842	57331864	+	chr14:57331842-57331864	118	14	18	86	TTTTGCAAGGCATTGGTCAAGG	4	TRUE	Intergenic	NAA30	protein-coding	N(alpha)-acetyltransferase 30, NatC catalytic subunit
chrX	63631950	63631972	+	chrX:63631950-63631972	114	12	50	52	TTTTGCAAGGCATTGGTCAAGG	4	TRUE	Intergenic	ARHGEF9-IT1	ncRNA	ARHGEF9 intronic transcript 1
chr14	80229496	80229518	+	chr14:80229496-80229518	112	34	26	52	TTTTGCAAGGCATTGGTCAAGG	4	TRUE	intron	DIO2	protein-coding	iodothyronine deiodinase 2
chr13	31375881	31375904	-	chr13:31375881-31375904	112	6	20	86	CTAGTCAAAGATATTGGTCACAG	4	FALSE	Intergenic	B3GLCT	protein-coding	beta 3-glucosyltransferase
chr5	15059708	15059730	-	chr5:15059708-15059730	112	10	24	78	TTTTGCAAGGCATTGGTCAAGG	4	TRUE	Intergenic	ANKH	protein-coding	ANKH inorganic pyrophosphate transport regulator
chr18	6291270	6291292	-	chr18:6291270-6291292	110	24	32	54	CATGTCAGGGATATTGTCAAGG	4	TRUE	intron	L3MBTL4-AS1	ncRNA	L3MBTL4 antisense RNA 1
chr9	28101427	28101450	+	chr9:28101427-28101450	110	26	24	60	CACTTCAAGGCTATTGCTAGGGG	6	FALSE	intron	C9orf72	protein-coding	C9orf72-SMCR8 complex subunit
chr10	22454026	22454049	-	chr10:22454026-22454049	108	12	34	62	ATTATCAACGCTATTGGAGGGGG	6	FALSE	Intergenic	LOC100499489	ncRNA	uncharacterized LOC100499489
chrX	78173987	78174009	+	chrX:78173987-78174009	108	26	16	66	TTTTGCAAGGCATTGGTCAAGG	4	TRUE	Intergenic	TAF9B	protein-coding	TATA-box binding protein associated factor 9b
chr1	41302158	41302181	-	chr1:41302158-41302181	108	28	46	34	GATGTCAGAGCTATTGGTCATGA	5	FALSE	Intergenic	FOXO6	protein-coding	forkhead box O6
chr12	15353757	15353780	-	chr12:15353757-15353780	104	8	22	74	CTAGTCAAAGGCAATGGTCATGG	5	FALSE	intron	PTPRO	protein-coding	protein tyrosine phosphatase receptor type O
chr3	4195745	4195768	+	chr3:4195745-4195768	104	16	4	84	CATTTCAAGGCAATTGATCATGG	4	FALSE	Intergenic	SETMAR	protein-coding	SET domain and mariner transposase fusion gene
chr1	112130762	112130784	+	chr1:112130762-112130784	102	42	38	22	TTTCTCAAGGCATTGGTCAAGG	3	TRUE	Intergenic	LINC01750	ncRNA	long intergenic non-protein coding RNA 1750
chr6	127802253	127802275	-	chr6:127802253-127802275	100	16	20	64	TTTTGCAAGGCATTGGTCAAGG	4	TRUE	intron	THEMIS	protein-coding	thymocyte selection associated
chr17	43787817	43787840	+	chr17:43787817-43787840	100	18	14	68	CTTGCCCAGGCTATGGTCTATGG	6	FALSE	Intergenic	CFAP97D1	protein-coding	CFAP97 domain containing 1
chr18	7324989	7325012	-	chr18:7324989-7325012	100	26	30	44	AAATGCAAGGATATTGGTCATGG	6	FALSE	Intergenic	LRRC30	protein-coding	leucine rich repeat containing 30
chrX	108146638	108146660	+	chrX:108146638-108146660	98	28		70	TTTTGCAAGGCATTGGTCAAGG	4	TRUE	intron	ATG4A	protein-coding	autophagy related 4A cysteine peptidase
chr6	83359737	83359759	-	chr6:83359737-83359759	98	18	6	74	CTTTGCAAGACATTGGTCAAGG	4	TRUE	intron	ME1	protein-coding	malic enzyme 1
chr11	77517507	77517530	+	chr11:77517507-77517530	98	12		86	GTTGTCAAGCCCATTGGTCCTAG	5	FALSE	Intergenic	PAK1	protein-coding	p21 (RAC1) activated kinase 1
chr9	21848675	21848697	-	chr9:21848675-21848697	96	22	16	58	TTTTGCAAGGCATTGGTCAAGG	4	TRUE	intron	MTAP	protein-coding	methylthioadenosine phosphorylase
chr7	69122068	69122091	-	chr7:69122068-69122091	94	4	26	64	CCTTTAAAGGCTATTGGTTGGTG	6	FALSE	Intergenic	CT66	ncRNA	cancer/testis associated transcript 66
chr15	68936307	68936330	+	chr15:68936307-68936330	94		4	90	CATATCAAGGCTACTGGCCAAGG	4	FALSE	intron	SPESP1	protein-coding	sperm equatorial segment protein 1
chr21	38433613	38433635	-	chr21:38433613-38433635	94		24	70	CTTGTCAAGCTAATGGCCACGG	3	TRUE	intron	ERG	protein-coding	ETS transcription factor ERG
chr16	65873882	65873905	-	chr16:65873882-65873905	94	14	8	72	CTTGTCATAGACTTTGGTCATGG	5	FALSE	Intergenic	LINC00922	ncRNA	long intergenic non-protein coding RNA 922
chr12	105580978	105581000	-	chr12:105580978-105581000	94	4	22	68	CTTCCCAAGGCAATTGTCAAGG	4	TRUE	Intergenic	CASC18	ncRNA	cancer susceptibility 18
chr8	120625774	120625797	-	chr8:120625774-120625797	94	26	18	50	TAAATCAAGACTATTGGTTATGG	6	FALSE	intron	LOC101927543	ncRNA	uncharacterized LOC101927543
chr8	40187256	40187279	-	chr8:40187256-40187279	92	12	26	54	CTTGACAAGGCTATTAGAATGGC	6	FALSE	Intergenic	TCIM	protein-coding	transcriptional and immune response regulator
chr12	118426130	118426153	-	chr12:118426130-118426153	90	16		74	CTGCTGTAGGCTATTGGTCACAG	5	FALSE	Intergenic	SUDS3	protein-coding	SDS3 homolog, SIN3A corepressor complex component
chr10	119246604	119246627	+	chr10:119246604-119246627	88		4	84	TCTGCCAAGGATGTTGGTCATGG	5	FALSE	intron	GRK5	protein-coding	G protein-coupled receptor kinase 5
chr12	83721193	83721215	-	chr12:83721193-83721215	86		16	70	TTTCCCAAGGCATTGGTCAAGG	4	TRUE	Intergenic	TMTC2	protein-coding	transmembrane O-mannosyltransferase targeting cadherins 2
chr21	20103896	20103918	-	chr21:20103896-20103918	86	10	20	56	TTTTGCAAGGCATTGGTCAAGG	4	TRUE	Intergenic	LINC02573	ncRNA	long intergenic non-protein coding RNA 2573
chr6	15498203	15498226	+	chr6:15498203-15498226	84	14	6	64	TTTGTCAAGGCCACAGGTCAAGG	4	FALSE	intron	DTNBP1	protein-coding	dystrobrevin binding protein 1
chr3	105605121	105605143	+	chr3:105605121-105605143	84	8	16	60	TTTTGCAAGGCATTGGTCAAGG	4	TRUE	Intergenic	ALCAM	protein-coding	activated leukocyte cell adhesion molecule
chr18	24438495	24438518	-	chr18:24438495-24438518	84	32	28	24	AGTGTCAAGGTTATAAGTCAAGG	5	FALSE	intron	IMPACT	protein-coding	impact RWD domain protein
chr4	12388304	12388326	+	chr4:12388304-12388326	80	16	12	52	TTTTGCAAGGCATTGGTCAAGG	4	TRUE	Intergenic	LINC02270	ncRNA	long intergenic non-protein coding RNA 2270
chr7	7326839	7326862	-	chr7:7326839-7326862	80	26	16	38	ACTGCCAAAGTTATTGGTCAGGG	5	FALSE	Intergenic	LOC101927354	ncRNA	uncharacterized LOC101927354
chr12	117973434	117973457	-	chr12:117973434-117973457	80	14	30	36	ACTGTCAAGAGCATTAGTCAGGG	6	FALSE	Intergenic	KSR2	protein-coding	kinase suppressor of ras 2
chr14	71940795	71940817	+	chr14:71940795-71940817	80	10	20	50	TTTTGCAAGGCATTGGTCAAGG	4	TRUE	intron	RGS6	protein-coding	regulator of G protein signaling 6
chr1	214345595	214345618	+	chr1:214345595-214345618	78	8	8	62	TCTCTGAATGCTATTGGTCAGGG	5	FALSE	Intergenic	SMYD2	protein-coding	SET and MYND domain containing 2
chr3	51131945	51131967	+	chr3:51131945-51131967	78	18	8	52	TTTTGCAAGGCATTGGTCAAGG	4	TRUE	intron	MANF	protein-coding	mesencephalic astrocyte derived neurotrophic factor
chr8	123254696	123254719	+	chr8:123254696-123254719	76		10	66	ACTGTCAAGGCTATAGGTGCTGT	6	FALSE	exon	C8orf76	protein-coding	chromosome 8 open reading frame 76
chr20	6584633	6584656	-	chr20:6584633-6584656	74	20	22	32	CTTGTCAGGGCTATTGCTTAAGG	3	FALSE	Intergenic	LINC01713	ncRNA	long intergenic non-protein coding RNA 1713
chr9	73232560	73232583	+	chr9:73232560-73232583	74	6	16	52	CATTGGCAGGCTATTGGTCAGGG	5	FALSE	Intergenic	ANXA1	protein-coding	annexin A1
chr9	24232808	24232831	+	chr9:24232808-24232831	74	8	16	50	ATTGTGAAGAATATTAGTCAGGG	5	FALSE	Intergenic	IZUMO3	protein-coding	IZUMO family member 3
chr4	113928799	113928821	+	chr4:113928799-113928821	74	6	18	50	TTTTGCAAGGCATTGGTCAAGG	4	TRUE	intron	ARSJ	protein-coding	arylsulfatase family member J
chr14	57722433	57722455	-	chr14:57722433-57722455	74	26	32	16	TTTTGCAAGGCATTGGTCAAGG	4	TRUE	intron	SLC35F4	protein-coding	solute carrier family 35 member F4
chr7	86089501	86089523	-	chr7:86089501-86089523	72	16	6	50	TTTAGCAAGGCATTGGTCAAGG	4	TRUE	Intergenic	GRM3	protein-coding	glutamate metabotropic receptor 3
chr9	22131006	22131029	+	chr9:22131006-22131029	72	6	22	44	CTTGCAAAGGCTATGGTTAAGGG	5	FALSE	Intergenic	CDKN2B	protein-coding	cyclin dependent kinase inhibitor 2B
chr11	117860686	117860708	+	chr11:117860686-117860708	70	4	4	62	CTTTCCAAGGCTATGATCAAGG	4	TRUE	intron	FXYD6	protein-coding	FXYD domain containing ion transport regulator 6
chr4	133607333	133607355	+	chr4:133607333-133607355	68	22	40	6	TTTTGCAAGGCATTGGTCAAGG	4	TRUE	Intergenic	PCDH10	protein-coding	protocadherin 10
chr5	25020403	25020426	-	chr5:25020403-25020426	68	10		58	ATGGTCAAGGTACTGGGTCAAGG	6	FALSE	Intergenic	LINC02228	ncRNA	long intergenic non-protein coding RNA 2228
chrX	21831226	21831250	+	chrX:21831226-21831250	64	16	4	44	TTTATCACAGGCTATTGGTCTGGG	4	TRUE	Intergenic	MBTPS2	protein-coding	membrane bound transcription factor peptidase, site 2
chr2	86219144	86219167	+	chr2:86219144-86219167	64		44	20	TATGTCAAGGGTATTGGTTTTGG	5	FALSE	intron	MRPL35	protein-coding	mitochondrial ribosomal protein L35
chr5	108370242	108370265	+	chr5:108370242-108370265	62	6	18	38	GAACTAAAGGCTATTAGTCAAGG	6	FALSE	intron	FBXL17	protein-coding	F-box and leucine rich repeat protein 17
chr10	133687762	133687785	-	chr10:133687762-133687785	62	6		56	TTTGTCAAGGATATGGCTACAGG	6	FALSE	Intergenic	FRG2B	protein-coding	FSHD region gene 2 family member B
chr7	25776613	25776636	-	chr7:25776613-25776636	60	4	22	34	ATTGGCAAAGCCATTGGTCCTGG	5	FALSE	Intergenic	MIR148A	ncRNA	microRNA 148a
chr1	171594129	171594152	+	chr1:171594129-171594152	60		32	28	ATTGTCATGGCAGATAGTCATGG	6	FALSE	TTS	MYOC	protein-coding	myocilin
chr18	40313413	40313436	-	chr18:40313413-40313436	60	4	14	42	TACGTCAAGGCTATTGCTCCTAG	6	FALSE	Intergenic	LINC01477	ncRNA	long intergenic non-protein coding RNA 1477
chr17	29340528	29340551	-	chr17:29340528-29340551	60	6	10	44	CCTGCTAAGGCTATTGGACACAG	5	FALSE	Intergenic	NUFIP2	protein-coding	nuclear FMR1 interacting protein 2
chr5	98033931	98033953	+	chr5:98033931-98033953	58	16	26	16	TTTTGCAAGGCATTGGTCAAGG	4	TRUE	Intergenic	LINC01846	ncRNA	long intergenic non-protein coding RNA 1846
chr21	8779658	8779681	-	chr21:8779658-8779681	56		12	44	AGCATCAAGACTCTTGGTCAGGG	6	FALSE	Intergenic	MIR3648-2	ncRNA	microRNA 3648-2
chr12	99793738	99793761	+	chr12:99793738-99793761	56		12	44	AATCTCCAGGATATTGGTCTCGG	6	FALSE	intron	FAM71C	protein-coding	family with sequence similarity 71 member C
chr5	164525177	164525200	-	chr5:164525177-164525200	54	6	26	22	AGTTTGAAGGCCATTGGTCTAGG	6	FALSE	intron	LOC102546299	ncRNA	uncharacterized LOC102546299
chr9	4690712	4690735	-	chr9:4690712-4690735	54	18	6	30	CTGGGAATGGCTATTGGTCTGGC	6	FALSE	intron	CDC37L1	protein-coding	cell division cycle 37 like 1
chr18	4928972	4928995	+	chr18:4928972-4928995	54	4		50	ATTAATAAAGCTATTAGTCAAGG	6	FALSE	Intergenic	LINC01892	ncRNA	long intergenic non-protein coding RNA 1892
chr10	66886628	66886651	-	chr10:66886628-66886651	52	10	20	22	CTTGTTAAGGCTATTGATTGGCT	6	FALSE	intron	LRRTM3	protein-coding	leucine rich repeat transmembrane neuronal 3
chr12	75852289	75852311	+	chr12:75852289-75852311	52	6	8	38	ATTGGCAAGCCATTGGTCATGG	4	TRUE	Intergenic	PHLDA1	protein-coding	pleckstrin homology like domain family A member 1
chr11	93500808	93500831	-	chr11:93500808-93500831	50	10	14	26	CCTGTCAAGGGTAGAGGTCACGG	4	FALSE	intron	SMCO4	protein-coding	single-pass membrane protein with coiled-coil domains 4
chr7	70038070	70038093	-	chr7:70038070-70038093	50	8	14	28	TCTGTCAATGCCATTGGTCAGGA	5	FALSE	intron	AUTS2	protein-coding	activator of transcription and developmental regulator AUTS2
chr1	44234250	44234273	-	chr1:44234250-44234273	50	6	12	32	CTGGACCAGGATGTTGGTAATGG	6	FALSE	intron	ERI3-IT1	ncRNA	ERI3 intronic transcript 1
chr7	132359021	132359043	-	chr7:132359021-132359043	50	6	26	18	CTAGTCAAGCCATTGGTCTGGG	4	TRUE	intron	LOC101928807	ncRNA	uncharacterized LOC101928807
chr3	159965229	159965252	-	chr3:159965229-159965252	50	10	32	8	CTTAGGAAGGCTATTGGTGGGTG	6	FALSE	intron	IL12A	protein-coding	interleukin 12A
chr10	45338284	45338307	-	chr10:45338284-45338307	50	8	26	16	ATTTTGCAAGGTATTGGTCAAGG	6	FALSE	Intergenic	OR13A1	protein-coding	olfactory receptor family 13 subfamily A member 1
chr11	84925313	84925336	+	chr11:84925313-84925336	46	16	10	20	CCTGTCAAGGCTATCAGGGAGGA	6	FALSE	intron	DLG2	protein-coding	discs large MAGUK scaffold protein 2
chr20	18336630	18336653	-	chr20:18336630-18336653	44	4		40	TTCATCAAGGCTATTGGTCTAAA	6	FALSE	Intergenic	LINC00851	ncRNA	long intergenic non-protein coding RNA 851
chr3	166002719	166002742	+	chr3:166002719-166002742	44		4	40	ATTTTGCAAGGTATTGGTCAAGG	6	FALSE	Intergenic	BCHE	protein-coding	butyrylcholinesterase
chr12	5819679	5819701	-	chr12:5819679-5819701	44	6		38	TTTTACAAGGCATTGGTCAAGG	4	TRUE	intron	ANO2	protein-coding	anoctamin 2
chrX	112046254	112046277	+	chrX:112046254-112046277	44	12		32	TTGTTCAAGGCTATTGGACTTGG	5	FALSE	intron	TRPC5	protein-coding	transient receptor potential cation channel subfamily C member 5
chr4	145029839	145029861	-	chr4:145029839-145029861	44	18	22	4	TTTTGCAAGGCATTGGTCAAGG	4	TRUE	intron	ANAPC10	protein-coding	anaphase promoting complex subunit 10
chr5	137486078	137486101	-	chr5:137486078-137486101	42	6	14	22	CTTGTCAGGGCTGTTGGTCGAGG	3	FALSE	intron	SPOCK1	protein-coding	SPARC (osteonectin), cwcv and kazal like domains proteoglycan 1
chr3	17590547	17590569	-	chr3:17590547-17590569	42	14	10	18	GTTTGCAAGGCATTGGTCAAGG	4	TRUE	intron	TBC1D5	protein-coding	TBC1 domain family member 5
chr12	81940693	81940715	+	chr12:81940693-81940715	42	8	20	14	TTTTGCAAGGCATTGGTCAAGG	4	TRUE	Intergenic	LINC02426	ncRNA	long intergenic non-protein coding RNA 2426
chr3	157458691	157458713	+	chr3:157458691-157458713	42	8		34	ATTGCCAAGGCTATTGTCAAGA	3	TRUE	TTS	PTX3	protein-coding	pentraxin 3
chr3	10767571	10767594	+	chr3:10767571-10767594	40		24	16	GATGGTAAGGATATTGGTCTGGG	6	FALSE	Intergenic	LINC00606	ncRNA	long intergenic non-protein coding RNA 606
chr20	12468523	12468546	-	chr20:12468523-12468546	40	6	8	26	ACAGTCACGGCTATTGGCCATGG	5	FALSE	Intergenic	LOC102606466	ncRNA	uncharacterized LOC102606466
chr6	11657964	11657987	-	chr6:11657964-11657987	40	12	8	20	ATCCTGAAGGCTATTGGTCAAGA	5	FALSE	Intergenic	TMEM170B	protein-coding	transmembrane protein 170B
chr14	62855154	62855177	-	chr14:62855154-62855177	38		6	32	TCAGCCAAAGCTATTGGCCAGGG	6	FALSE	intron	KCNH5	protein-coding	potassium voltage-gated channel subfamily H member 5
chr3	1922953	1922975	-	chr3:1922953-1922975	38	20	14	4	TTTAGCAAGGCATTGGTCAAGG	4	TRUE	Intergenic	CNTN4	protein-coding	contactin 4
chr3	103282807	103282829	+	chr3:103282807-103282829	38		14	24	TTTGACAAGGCATTGGTCAATG	3	TRUE	Intergenic	MIR548AB	ncRNA	microRNA 548ab
chr1	164921350	164921373	-	chr1:164921350-164921373	36	10		26	CCTGCTAAGGCTATTGGACACAG	5	FALSE	Intergenic	LOC100505795	ncRNA	uncharacterized LOC100505795
chr9	135018869	135018892	+	chr9:135018869-135018892	36	8		28	ATTATCAAAGCAATTGGTCAAAG	5	FALSE	Intergenic	OLFM1	protein-coding	olfactomedin 1
chr21	29801385	29801408	+	chr21:29801385-29801408	36		26	10	TTTAGTCAGGCTATTGATCAGGG	6	FALSE	intron	GRIK1-AS1	ncRNA	GRIK1 antisense RNA 1
chr8	100570608	100570631	+	chr8:100570608-100570631	36		4	32	TATGGCCAGGCCATTGGTCACTG	6	FALSE	Intergenic	ANKRD46	protein-coding	ankyrin repeat domain 46
chrX	31422872	31422895	+	chrX:31422872-31422895	36	6	4	26	CAGGTCAAGGCTATAGGTGGGAG	6	FALSE	intron	DMD	protein-coding	dystrophin
chr9	112397256	112397279	-	chr9:112397256-112397279	36	12	24		CTTGTGAAGGCATTGGATCAGGG	5	FALSE	intron	HSDL2	protein-coding	hydroxysteroid dehydrogenase like 2
chr20	37511797	37511820	+	chr20:37511797-37511820	36	8	12	16	GCTGCCAGGGCTATTAGTCACAG	6	FALSE	Intergenic	BLCAP	protein-coding	BLCAP apoptosis inducing factor
chr11	59277587	59277609	-	chr11:59277587-59277609	36	30	6		CTTCACAAGGCATTGGTCAAGG	3	TRUE	Intergenic	MPEG1	protein-coding	macrophage expressed 1
chr12	60326312	60326334	-	chr12:60326312-60326334	34	4	8	22	CTTTTCAAGAATATGGTCATGG	4	TRUE	Intergenic	SLC16A7	protein-coding	solute carrier family 16 member 7
chr6	64633792	64633814	-	chr6:64633792-64633814	34	6	12	16	CTTATGTGGCTATTGGTCAAGG	4	TRUE	intron	LOC441155	protein-coding	zinc finger CCCH-type domain-containing-like
chr11	127162129	127162152	-	chr11:127162129-127162152	34		18	16	CCTGCCAAGGATAAAAGTCAGGG	6	FALSE	Intergenic	LOC101929473	ncRNA	uncharacterized LOC101929473
chr2	119307742	119307765	-	chr2:119307742-119307765	34		8	26	TACTTTAAGGCTATTGGTCCTGG	6	FALSE	intron	STEAP3-AS1	ncRNA	STEAP3 antisense RNA 1
chr5	103701629	103701651	-	chr5:103701629-103701651	34	8		26	CTAGTCAAGGTTATTGTCTTGG	4	TRUE	Intergenic	NUDT12	protein-coding	nudix hydrolase 12
chr18	35856783	35856805	-	chr18:35856783-35856805	32	16	8	8	CTTCACAAGGCATTGGTCAAGG	3	TRUE	Intergenic	MIR187	ncRNA	microRNA 187
chr14	101550168	101550191	-	chr14:101550168-101550191	32	4	4	24	ATTCTGTGGGCTATTGGTCTGGG	6	FALSE	Intergenic	MIR1247	ncRNA	microRNA 1247
chr13	46139612	46139635	+	chr13:46139612-46139635	30		22	8	CTTGTCAGAGCTATTAGTATAGG	5	FALSE	intron	CPB2	protein-coding	carboxypeptidase B2
chr11	44545899	44545921	-	chr11:44545899-44545921	30	4	22	4	CTTCACAAGGCATTGGTCAAGG	3	TRUE	Intergenic	CD82	protein-coding	CD82 molecule
chr6	8408057	8408079	+	chr6:8408057-8408079	30		6	24	TTTCGCAAGGCATTGGTCAAGG	4	TRUE	Intergenic	SLC35B3	protein-coding	solute carrier family 35 member B3
chr5	70659332	70659355	-	chr5:70659332-70659355	30	18		12	ATTTTGAAGGCTATTAGTCTGGG	5	FALSE	Intergenic	LINC02197	ncRNA	long intergenic non-protein coding RNA 2197
chr3	51277436	51277459	+	chr3:51277436-51277459	30		16	14	CCTGTCAAAGCCATTGTCCTGGG	6	FALSE	intron	MANF	protein-coding	mesencephalic astrocyte derived neurotrophic factor
chr7	42246250	42246273	-	chr7:42246250-42246273	30	4	4	22	CCTGTCAAGGGTAATGGGCATGG	4	FALSE	Intergenic	GLI3	protein-coding	GLI family zinc finger 3
chr8	110882284	110882306	-	chr8:110882284-110882306	30		8	22	TTTTACAAGGCATTGGTCAAGG	4	TRUE	Intergenic	LINC01608	ncRNA	long intergenic non-protein coding RNA 1608
chr15	61817165	61817188	-	chr15:61817165-61817188	28	4	12	12	GTGGGCCTGGCTATTGGTCAAGG	5	FALSE	Intergenic	LINC02349	ncRNA	long intergenic non-protein coding RNA 2349
chr5	5998742	5998765	-	chr5:5998742-5998765	28		10	18	TTTGTCAAGGCCCAAGGTCATGG	5	FALSE	Intergenic	LINC02145	ncRNA	long intergenic non-protein coding RNA 2145
chr14	53558153	53558175	-	chr14:53558153-53558175	28		10	18	TTTCGCAAGGCATTGGTCAGGG	4	TRUE	Intergenic	MIR5580	ncRNA	microRNA 5580
chr2	47456004	47456027	-	chr2:47456004-47456027	28	4		24	CCAGTCAAGGGCAAAGGTCATGG	6	FALSE	intron	MSH2	protein-coding	mutS homolog 2
chr1	205020234	205020256	-	chr1:205020234-205020256	26		20	6	CTTCCCAAGGCTGTGGTCAGGG	4	TRUE	3'	CNTN2	protein-coding	contactin 2
chr18	6203100	6203122	-	chr18:6203100-6203122	26	4		22	CTGGCCAAGGCATTGGTCCTGG	4	TRUE	intron	L3MBTL4-AS1	ncRNA	L3MBTL4 antisense RNA 1
chr1	56409685	56409708	-	chr1:56409685-56409708	26	4	6	16	GTTATAATAGCTATTGGTTATGG	6	FALSE	Intergenic	LINC01767	ncRNA	long intergenic non-protein coding RNA 1767
chr7	18458969	18458992	+	chr7:18458969-18458992	26		18	8	CTTTTCCAGGCTATTGGTCAAAG	3	FALSE	intron	HDAC9	protein-coding	histone deacetylase 9
chr5	62103943	62103965	-	chr5:62103943-62103965	26	18	8		CTTCACAAGGCATTGGTCAAGG	3	TRUE	Intergenic	KIF2A	protein-coding	kinesin family member 2A
chr3	66187728	66187750	-	chr3:66187728-66187750	26	4	8	14	ATAGTCAAGGTGTTGGTCAGGG	4	TRUE	intron	SLC25A26	protein-coding	solute carrier family 25 member 26
chr17	51555228	51555251	-	chr17:51555228-51555251	26	8	18		CAATTCTAGGCTATTGGTTGGGG	6	FALSE	Intergenic	LINC02073	ncRNA	long intergenic non-protein coding RNA 2073
chr4	72609750	72609773	+	chr4:72609750-72609773	26	8	6	12	CCAGTCAAGACCAAAGGTCACGG	6	FALSE	Intergenic	ADAMTS3	protein-coding	ADAM metallopeptidase with thrombospondin type 1 motif 3
chr15	86624342	86624365	+	chr15:86624342-86624365	22	14		8	TTTGGTCAAGCTATTGGGCATGG	6	FALSE	intron	AGBL1-AS1	ncRNA	AGBL1 antisense RNA 1
chr10	61068046	61068069	-	chr10:61068046-61068069	22	12		10	AGTGACAAGGACATTGGTCAAGG	5	FALSE	Intergenic	LINC00845	ncRNA	long intergenic non-protein coding RNA 845
chr10	35448923	35448946	+	chr10:35448923-35448946	22		8	14	CATGTCAAGGGGCAAGGTCAGGG	6	FALSE	intron	CCNY	protein-coding	cyclin Y
chrX	85421530	85421553	+	chrX:85421530-85421553	22	12	4	6	TTCATCAAGGATATTGGTCTATG	6	FALSE	Intergenic	POF1B	protein-coding	POF1B actin binding protein
chr5	99725369	99725391	-	chr5:99725369-99725391	22	16	6		ATTGTCAAGATATTGGACAAGG	4	TRUE	Intergenic	LINC02113	ncRNA	long intergenic non-protein coding RNA 2113
chr3	146939038	146939060	-	chr3:146939038-146939060	22	6	16		TTTCACAAGGCATTGGTCACGG	4	TRUE	Intergenic	LINC02010	ncRNA	long intergenic non-protein coding RNA 2010
chr7	12459853	12459875	-	chr7:12459853-12459875	20	4		16	CTGCTCAAGGTTATTGTCAAGG	4	TRUE	Intergenic	LOC102725191	ncRNA	uncharacterized LOC102725191
chr3	181365767	181365790	-	chr3:181365767-181365790	20		16	4	CTGGCCAAGGTTATTGGTGGGGT	6	FALSE	intron	LOC102724604	ncRNA	uncharacterized LOC102724604
chr6	25440653	25440676	+	chr6:25440653-25440676	20	10	10		TAAGTCAAAGCTATCAGTCAGGG	6	FALSE	intron	CARMIL1	protein-coding	capping protein regulator and myosin 1 linker 1
chr16	82626902	82626924	+	chr16:82626902-82626924	20	4	12	4	CTTGTAAAGCCATTGGTCCTGG	4	TRUE	5'	CDH13	protein-coding	cadherin 13
chr14	70435035	70435057	+	chr14:70435035-70435057	18	6	12		TTTCTCAAGACATTGGTCAAGG	4	TRUE	Intergenic	ADAM21	protein-coding	ADAM metallopeptidase domain 21
chr5	62152336	62152359	+	chr5:62152336-62152359	18	4	14		GCTGACCAGGCTATTGGTCTGGG	5	FALSE	Intergenic	KIF2A	protein-coding	kinesin family member 2A
chr1	91704888	91704911	+	chr1:91704888-91704911	18		12	6	TATGTCAATGCTATTGGCAGTGG	6	FALSE	intron	TGFBR3	protein-coding	transforming growth factor beta receptor 3
chrX	113762145	113762167	-	chrX:113762145-113762167	18		4	14	TTTCGCAAGGCATTGGTCAAGG	4	TRUE	intron	XACT	ncRNA	X active specific transcript
chrX	75337198	75337221	-	chrX:75337198-75337221	18	6		12	CTTGTGAAGGGTCTTGGAGAAGG	5	FALSE	Intergenic	UPRT	protein-coding	uracil phosphoribosyltransferase homolog
chr8	90706598	90706621	+	chr8:90706598-90706621	18	8	10		TTTATCAAGGATATTGGCCTGGG	5	FALSE	Intergenic	TMEM64	protein-coding	transmembrane protein 64
chr16	53139575	53139598	+	chr16:53139575-53139598	18	12		6	CTGGAGAAGCCTATTGGTCATGG	4	FALSE	intron	CHD9	protein-coding	chromodomain helicase DNA binding protein 9
chr1	114070110	114070132	+	chr1:114070110-114070132	18	4		14	TTTCACAAGGCATTGGTCAAGG	4	TRUE	Intergenic	SYT6	protein-coding	synaptotagmin 6
chr5	134330845	134330868	-	chr5:134330845-134330868	18	4	6	8	CCAGTCAAGACCAAAGGTCATGG	6	FALSE	intron	CDKL3	protein-coding	cyclin dependent kinase like 3
chr3	133492367	133492390	-	chr3:133492367-133492390	18	6		12	CTAGCCAAAGCACTTGGTCAGGG	5	FALSE	Intergenic	BFSP2-AS1	ncRNA	BFSP2 antisense RNA 1
chr21	29777362	29777385	+	chr21:29777362-29777385	18	6		12	GTTGCTTAGGCTATTAGTCAAGG	5	FALSE	intron	GRIK1-AS1	ncRNA	GRIK1 antisense RNA 1
chr10	93233623	93233645	+	chr10:93233623-93233645	16	8	8		TTTCACAAGGCATTGGTCAAGG	4	TRUE	Intergenic	CYP26A1	protein-coding	cytochrome P450 family 26 subfamily A member 1
chr3	171488286	171488308	+	chr3:171488286-171488308	16	10	6		CATGTAAAGGCTATGGACAAGG	4	TRUE	Intergenic	TNIK	protein-coding	TRAF2 and NCK interacting kinase
chrX	82230507	82230530	-	chrX:82230507-82230530	16	4	4	8	CCTGCCAAGGCCATGGTACAGGG	6	FALSE	Intergenic	HMGN5	protein-coding	high mobility group nucleosome binding domain 5
chr7	24014720	24014743	+	chr7:24014720-24014743	16	8	8		CTAGTCAGGGCAATTAGTCAAGA	5	FALSE	Intergenic	NPY	protein-coding	neuropeptide Y
chr18	108510	108533	+	chr18:108510-108533	16	12		4	CTTGTCAAGGCTCTGCCTACAGG	6	FALSE	promoter	ROCK1P1	pseudo	Rho associated coiled-coil containing protein kinase 1 pseudogene 1
chr9	6675558	6675581	+	chr9:6675558-6675581	16		4	12	CCTGCTAAGGCTATTGGACACAG	5	FALSE	Intergenic	GLDC	protein-coding	glycine decarboxylase
chr9	132896384	132896407	+	chr9:132896384-132896407	16		4	12	CTCAGAAAGGCTACTGGTCATGC	6	FALSE	exon	SPACA9	protein-coding	sperm acrosome associated 9
chr12	115006485	115006508	-	chr12:115006485-115006508	16	6	4	6	CTGCTATAGCCTATTGGTCAAGG	5	FALSE	Intergenic	TBX3	protein-coding	T-box transcription factor 3
chr8	141666024	141666047	-	chr8:141666024-141666047	14	8		6	CGTGCCAAGGCCCTGGGGCAGGG	6	FALSE	Intergenic	MIR1302-7	ncRNA	microRNA 1302-7
chr6	142863341	142863364	-	chr6:142863341-142863364	14	4		10	AATGTCAAGAACATTGGACAAGG	6	FALSE	intron	HIVEP2	protein-coding	human immunodeficiency virus type I enhancer binding protein 2
chr1	105755013	105755035	-	chr1:105755013-105755035	14	4		10	TTTTACAAGGCATTGGTCAAGG	4	TRUE	Intergenic	LINC01676	ncRNA	long intergenic non-protein coding RNA 1676
chr14	59874866	59874889	-	chr14:59874866-59874889	14	10	4		AGTCTCAAGGATATTGGTCTGGG	5	FALSE	Intergenic	RTN1	protein-coding	reticulon 1
chr1	119534095	119534118	-	chr1:119534095-119534118	14	4		10	ACTGTCAAGGCTATGGGAAATGT	6	FALSE	Intergenic	HSD3B1	protein-coding	hydroxy-delta-5-steroid dehydrogenase, 3 beta- and steroid delta-isomerase 1
chr19	29497428	29497451	+	chr19:29497428-29497451	14		10	4	TTTGCAGAGGACATTGGTCAAGG	6	FALSE	intron	LOC284395	ncRNA	uncharacterized LOC284395
chr21	9345958	9345981	-	chr21:9345958-9345981	14	10		4	GGCATCAAGACTCTTGGTCAGGG	6	FALSE	Intergenic	LOC105379511	pseudo	nuclear receptor corepressor 1 pseudogene
chr1	79562252	79562275	-	chr1:79562252-79562275	12		6	6	GTAGTGAAGGCATTGGGTCATGG	6	FALSE	Intergenic	ADGRL4	protein-coding	adhesion G protein-coupled receptor L4
chr18	77606688	77606711	+	chr18:77606688-77606711	12	4	8		ATGGTCAAGGTCATTGCTCAGGG	5	FALSE	Intergenic	GALR1	protein-coding	galanin receptor 1
chr2	196982699	196982722	+	chr2:196982699-196982722	12	6	6		CTTGTCTAGGCTATTGCAGTGGC	6	FALSE	Intergenic	PGAP1	protein-coding	post-GPI attachment to proteins 1
chr11	122011674	122011696	-	chr11:122011674-122011696	12	4	8		TTTCGCAAGGCATTGGTCAAGG	4	TRUE	Intergenic	MIR125B1	ncRNA	microRNA 125b-1
chr2	210888266	210888289	-	chr2:210888266-210888289	12		8	4	TCTGCAAAAGCTATTGGTCAGGT	6	FALSE	Intergenic	CPS1-IT1	ncRNA	CPS1 intronic transcript 1
chr19	31119032	31119055	+	chr19:31119032-31119055	12		8	4	CCTGCCAAGTCTCTTAGCCAGGG	6	FALSE	Intergenic	LINC01791	ncRNA	long intergenic non-protein coding RNA 1791
chr7	92718727	92718750	-	chr7:92718727-92718750	12	4	8		CCTGCCTAGGCTAAGGGCCAGGG	6	FALSE	intron	CDK6	protein-coding	cyclin dependent kinase 6
chr5	150444414	150444437	-	chr5:150444414-150444437	12	4	8		ATTGGTTAGGCCATTGGTCTAGG	6	FALSE	intron	RPS14	protein-coding	ribosomal protein S14
chr8	23773391	23773414	-	chr8:23773391-23773414	12	8	4		AAGATCAAGGATATTGGCCAAGG	6	FALSE	Intergenic	NKX2-6	protein-coding	NK2 homeobox 6
chr14	24206001	24206024	+	chr14:24206001-24206024	12		4	8	GTGGGCAAGGCCATTGGCCATGG	5	FALSE	exon	TSSK4	protein-coding	testis specific serine kinase 4
chrX	65575599	65575621	+	chrX:65575599-65575621	10	4		6	CTGGACAAGGTTTTGGTCAAGG	4	TRUE	Intergenic	FRMD8P1	pseudo	FERM domain containing 8 pseudogene 1
chrX	130956951	130956974	+	chrX:130956951-130956974	10	4		6	CATGTAAAGGCTATTGTAAAGGA	6	FALSE	Intergenic	ENOX2	protein-coding	ecto-NOX disulfide-thiol exchanger 2
chr11	91364841	91364864	-	chr11:91364841-91364864	10	6		4	ATAGCCAAGGCTATTGGTTATGA	5	FALSE	Intergenic	MIR1261	ncRNA	microRNA 1261
chr18	34733665	34733687	+	chr18:34733665-34733687	10	4	6		TTTCACAAGGCATTGGTCAAGG	4	TRUE	intron	DTNA	protein-coding	dystrobrevin alpha
chr5	143210002	143210024	-	chr5:143210002-143210024	8		4	4	CTTATAAAGGCTTTGCTCAGGG	4	TRUE	intron	ARHGAP26-IT1	ncRNA	ARHGAP26 intronic transcript 1
chr2	65437493	65437516	+	chr2:65437493-65437516	8	4		4	CATGTGAAGGGCAATGGTCAAGG	5	FALSE	Intergenic	SPRED2	protein-coding	sprouty related EVH1 domain containing 2
chrX	23092016	23092038	-	chrX:23092016-23092038	8	4		4	CTTGTCTAGGTTATTGTCAGGT	3	TRUE	intron	DDX53	protein-coding	DEAD-box helicase 53
chr10	29558208	29558231	+	chr10:29558208-29558231	8		4	4	TATGCCAAGCCTATTGCTCCTGG	6	FALSE	intron	MIR604	ncRNA	microRNA 604
chr20	19275551	19275574	+	chr20:19275551-19275574	Predicted_by_casOFFinder			38	CTAGTCAAGGCTGTTTGTCAGGG	3	FALSE	intron	LOC100130264	ncRNA	uncharacterized LOC100130264
chr15	77307167	77307190	-	chr15:77307167-77307190	Predicted_by_casOFFinder			20	CTTGGCTTGGCTATTGGTCATGG	3	FALSE	intron	LINC00597	ncRNA	long intergenic non-protein coding RNA 597
chr8	109938083	109938106	+	chr8:109938083-109938106	Predicted_by_casOFFinder				CATATCAAAGGTATTAGTCAGGG	5	FALSE	Intergenic	KCNV1	protein-coding	potassium voltage-gated channel modifier subfamily V member 1
chr6	129773923	129773946	-	chr6:129773923-129773946	Predicted_by_casOFFinder				CTTTTTAAAACTATTAATCATGG	6	FALSE	Intergenic	ARHGAP18	protein-coding	Rho GTPase activating protein 18
chr4	102088275	102088298	-	chr4:102088275-102088298	Predicted_by_casOFFinder				CTTGTCAAAACTATTAATCAATG	5	FALSE	Intergenic	SLC39A8	protein-coding	solute carrier family 39 member 8
chr4	18894163	18894186	-	chr4:18894163-18894186	Predicted_by_casOFFinder				CTAATCAAAACTATTAAGCAAGG	7	FALSE	Intergenic	LCORL	protein-coding	ligand dependent nuclear receptor corepressor like
chr3	116394850	116394873	-	chr3:116394850-116394873	Predicted_by_casOFFinder				CTTATAAAAGCTAATAATCAAGG	6	FALSE	intron	LSAMP-AS1	ncRNA	LSAMP antisense RNA 1
chr3	102225063	102225086	-	chr3:102225063-102225086	Predicted_by_casOFFinder				CTTGTCAAAGCTACTGATCAGGA	4	FALSE	Intergenic	LOC101929411	ncRNA	uncharacterized LOC101929411
chr3	1622469	1622492	-	chr3:1622469-1622492	Predicted_by_casOFFinder				CTTATCAGAACTATCAGTCAGGG	6	FALSE	Intergenic	CNTN4	protein-coding	contactin 4
chr20	7359525	7359548	-	chr20:7359525-7359548	Predicted_by_casOFFinder				ATAATCAAAACTATTGATCAGGG	6	FALSE	intron	MIR8062	ncRNA	microRNA 8062
chr1	153177047	153177070	-	chr1:153177047-153177070	Predicted_by_casOFFinder				CTTAACAACACTATTAGTCAGGG	5	FALSE	intron	LOC101928009	ncRNA	uncharacterized LOC101928009
